# Single-cell based elucidation of molecularly-distinct glioblastoma states and drug sensitivity

**DOI:** 10.1101/675439

**Authors:** Hongxu Ding, Danielle M. Burgenske, Wenting Zhao, Prem S. Subramaniam, Katrina K. Bakken, Lihong He, Mariano J. Alvarez, Pasquale Laise, Evan O. Paull, Eleonora F. Spinazzi, Athanassios Dovas, Tamara Marie, Pavan Upadhyayula, Filemon Dela Cruz, Daniel Diolaiti, Andrew Kung, Jeffrey N. Bruce, Peter Canoll, Peter A. Sims, Jann N. Sarkaria, Andrea Califano

## Abstract

Glioblastoma heterogeneity and plasticity remain controversial, with proposed subtypes representing the average of highly heterogeneous admixtures of independent transcriptional states. Single-cell, protein-activity-based analysis allowed full quantification of >6,000 regulatory and signaling proteins, thus providing a previously unattainable single-cell characterization level. This helped identify four novel, molecularly distinct subtypes that successfully harmonize across multiple GBM datasets, including previously published bulk and single-cell profiles and single cell profiles from seven orthotopic PDX models, representative of prior subtype diversity. GBM is thus characterized by the plastic coexistence of single cells in two mutually-exclusive developmental lineages, with additional stratification provided by their proliferative potential. Consistently, all previous subtypes could be recapitulated by single-cell mixtures drawn from newly identified states. Critically, drug sensitivity was predicted and validated as highly state-dependent, both in single-cell assays from patient-derived explants and in PDX models, suggesting that successful treatment requires combinations of multiple drugs targeting these distinct tumor states.

**Significance:** We propose a new, 4-subtype GBM classification, which harmonizes across bulk and single-cell datasets. Single-cell mixtures from these subtypes effectively recapitulate all prior classifications, suggesting that the latter are a byproduct of GBM heterogeneity. Finally, we predict single-cell level activity of three clinically-relevant drugs, and validate them in patient-derived explant.
