## Supplementary Tables for "Single-cell based elucidation of molecularly-distinct glioblastoma states and drug sensitivity"

### Sheet: Fig2SupTable
Summary of GBM-related regulatory networks used by metaVIPER
Expression Source	Samples	Regulators	Targets	Interactions
TCGA RNA-Seq (Verhaak)	166	1811	18354	259025
REMBRANDT	804	1265	11909	329695
Phillips	176	835	8263	252082
TCGA affymetrix	202	938	9162	272520
TCGA agilent	202	1675	16115	748366

### Sheet: Fig3SupTable-1
Summary of iterClust result for Patel single cell dataset.
Iteration 1, optimal solution: k=3 (maximum mean silhouette)			#Cells	Mean Silhouette			#Cells	Mean Silhouette
	k=2	Cluster1	236	0.32	k=3	Cluster1	158	0.28
		Cluster2	194	0.28		Cluster2	110	0.4
						Cluster3	162	0.44
		Total	430	0.3		Total	430	0.37
	k=4	Cluster1	157	0.23	k=5	Cluster1	108	0.21
		Cluster2	94	0.39		Cluster2	64	0.21
		Cluster3	59	0.05		Cluster3	93	0.34
		Cluster4	120	0.32		Cluster4	57	0.03
						Cluster5	108	0.29
		Total	430	0.27		Total	430	0.23
Iteration 2, Cluster 1 in Iteration 1, cannot be further divided at mean silhouette = 0.37 (from Iteration 1)			#Cells	Mean Silhouette			#Cells	Mean Silhouette
	k=2	Cluster1	73	0.37	k=3	Cluster1	47	0.38
		Cluster2	85	0.27		Cluster2	76	0.3
						Cluster3	35	0.44
		Total	158	0.2		Total	158	0.36
	k=4	Cluster1	45	0.31	k=5	Cluster1	31	0.35
		Cluster2	39	0.21		Cluster2	38	0.28
		Cluster3	46	0.23		Cluster3	26	0.4
		Cluster4	28	0.45		Cluster4	35	0.2
						Cluster5	28	0.44
		Total	158	0.29		Total	158	0.33
Iteration 2, Cluster 2 in Iteration 1, optimal solution: k=2 (maximum mean silhouette)			#Cells	Mean Silhouette			#Cells	Mean Silhouette
	k=2	Cluster1	89	0.53	k=3	Cluster1	71	0.35
		Cluster2	21	0.23		Cluster2	21	0.16
						Cluster3	18	0.22
		Total	110	0.48		Total	110	0.3
	k=4	Cluster1	21	0.27	k=5	Cluster1	21	0.26
		Cluster2	17	0.14		Cluster2	16	0.14
		Cluster3	17	0.2		Cluster3	11	0.24
		Cluster4	55	0.25		Cluster4	55	0.24
						Cluster5	7	0.29
		Total	110	0.23		Total	110	0.24
Iteration 2, Cluster 3 in Iteration 1, cannot be further divided at mean silhouette = 0.37 (from Iteration 1)			#Cells	Mean Silhouette			#Cells	Mean Silhouette
	k=2	Cluster1	44	0.3	k=3	Cluster1	37	0.36
		Cluster2	118	0.32		Cluster2	95	0.3
						Cluster3	30	0.46
		Total	162	0.31		Total	162	0.34
	k=4	Cluster1	31	0.32	k=5	Cluster1	29	0.34
		Cluster2	52	0.2		Cluster2	48	0.21
		Cluster3	30	0.4		Cluster3	27	0.46
		Cluster4	49	0.2		Cluster4	11	0.31
						Cluster5	47	0.17
		Total	162	0.25		Total	162	0.27

### Sheet: Fig3SupTable-2
Single cell classifier: subtype-specific activated TFs.
MES		PN		Prolif
SYMBOL	ENTREZID	SYMBOL	ENTREZID	SYMBOL	ENTREZID
AEBP1	165	AFF3	3899	ADNP	23394
AHR	196	ANKZF1	55139	ASCL3	56676
ARNTL2	56938	ARHGAP35	2909	ASH2L	9070
ATF1	466	ARID4A	5926	CERS4	79603
ATF3	467	ARNT2	9915	CHAMP1	283489
ATF5	22809	ASCL1	429	CNBP	7555
ATF6	22926	ASH1L	55870	CNOT8	9337
BARHL1	56751	ATAD2	29028	DMRTB1	63948
BATF	10538	ATOH7	220202	E2F1	1869
BATF3	55509	ATOH8	84913	E2F7	144455
BCL3	602	BACH2	60468	E2F8	79733
BHLHE40	8553	BAZ2A	11176	ECSIT	51295
BUD31	8896	BAZ2B	29994	EN1	2019
CARHSP1	23589	BBX	56987	ETV1	2115
CEBPB	1051	BCL11A	53335	FEV	54738
CEBPD	1052	BCL11B	64919	FOXM1	2305
CEBPE	1053	BCLAF1	9774	GABPB1	2553
CERS2	29956	BPTF	2186	GSX1	219409
CERS5	91012	BRD8	10902	HDAC2	3066
CITED2	10370	BTAF1	9044	HES4	57801
CNOT7	29883	CAMTA1	23261	HES6	55502
CREB3	10488	CARF	79800	HINFP	25988
CREM	1390	CBFA2T2	9139	HMGA1	3159
DDIT3	1649	CBFA2T3	863	HMGB1	3146
DNLZ	728489	CBL	867	HMGB2	3148
DRAP1	10589	CBX2	84733	HNRNPAB	3182
DUX3	26582	CERS6	253782	HOXC4	3221
E2F6	1876	CHD5	26038	HOXD9	3235
EDF1	8721	CIC	23152	ILF2	3608
ELF4	2000	CLOCK	9575	INSM1	3642
ELK3	2004	CREB5	9586	IRX4	50805
ENO1	2023	CREBBP	1387	ISL2	64843
ETV2	2116	CREBRF	153222	KDM1A	23028
ETV6	2120	CREBZF	58487	KDM5B	10765
FOSL1	8061	CRTC2	200186	LBX1	10660
FOSL2	2355	CSRNP2	81566	LHX2	9355
GLMP	112770	CSRNP3	80034	LMO1	4004
GSC	145258	CTBP2	1488	MAZ	4150
HDAC1	3065	CTCF	10664	MEIS3	56917
HHEX	3087	CUX2	23316	MESP1	55897
HIF1A	3091	DENND4A	10260	MRPL28	10573
HIVEP3	59269	DMTF1	9988	MTA2	9219
HLX	3142	DNMT3B	1789	MXD3	83463
HMG20B	10362	DZIP3	9666	MYBL2	4605
HOXA1	3198	E2F2	1870	MYNN	55892
HOXB2	3212	E2F3	1871	NFYC	4802
HOXB3	3213	EBF4	57593	NKX3-2	579
HOXB4	3214	ELF2	1998	NME1-NME2	654364
HOXB7	3217	ELK4	2005	PA2G4	5036
IFI16	3428	ELMSAN1	91748	PAX7	5081
IFT57	55081	EP300	2033	PCGF6	84108
IRF1	3659	FBXW7	55294	PHF5A	84844
IRF3	3661	FERD3L	222894	PHTF2	57157
JUN	3725	FEZF2	55079	PRDM13	59336
JUNB	3726	FLYWCH1	84256	PSMC3IP	29893
KLF10	7071	FOXD4L6	653404	PTTG1	9232
KLF17	128209	FOXJ2	55810	RCOR2	283248
KLF6	1316	FOXN2	3344	SIM1	6492
LITAF	9516	FOXN3	1112	SIX1	6495
MLX	6945	FOXN4	121643	SIX6	4990
MMP14	4323	FOXO3	2309	SOX12	6666
MRRF	92399	FOXO4	4303	TAF5L	27097
NAT14	57106	FOXP2	93986	TAF7	6879
NFE2L2	4780	GATAD2B	57459	TAL2	6887
NFE2L3	9603	GON4L	54856	TCF19	6941
NFKB1	4790	GPBP1	65056	TCF3	6929
NKX2-5	1482	GRHL1	29841	TFAM	7019
NKX2-8	26257	GTF2I	2969	TFAP4	7023
NME2	4831	HELZ	9931	TFDP1	7027
NR1H2	7376	HES5	388585	THAP11	57215
NR1H3	10062	HIC2	23119	TRIM16	10626
NR2F6	2063	HIF3A	64344	TRIM27	5987
PFDN1	5201	HIRA	7290	TRIM28	10155
PHB	5245	HIVEP1	3096	UHRF1	29128
PITX1	5307	HIVEP2	3097	VAX2	25806
PML	5371	HLF	3131	VPS72	6944
PREB	10113	HLTF	6596	YBX1	4904
PURB	5814	HMBOX1	79618	ZCCHC10	54819
RCAN1	1827	HMG20A	10363	ZCCHC17	51538
RELB	5971	HMGN5	79366	ZDHHC15	158866
RFXANK	8625	HOXD1	3231	ZFP30	22835
RUNX1	861	HOXD3	3232	ZIK1	284307
SARNP	84324	HR	55806	ZKSCAN3	80317
SCAND1	51282	IKZF2	22807	ZMYND19	116225
SLC2A4RG	56731	IKZF4	64375	ZNF107	51427
SNAPC2	6618	ILF3	3609	ZNF114	163071
SNAPC5	10302	INSM2	84684	ZNF16	7564
SP100	6672	IRX2	153572	ZNF195	7748
SPI1	6688	JARID2	3720	ZNF207	7756
STAT3	6774	JUND	3727	ZNF22	7570
SUPT4H1	6827	KAT7	11143	ZNF32	7580
TADA3	10474	KCNH8	131096	ZNF346	23567
TAF10	6881	KDM5A	5927	ZNF35	7584
TAF12	6883	KDM5C	8242	ZNF367	195828
TAF13	6884	KLF12	11278	ZNF414	84330
TAF9	6880	KLF13	51621	ZNF416	55659
TEAD3	7005	KLF15	28999	ZNF428	126299
TEAD4	7004	KMT2A	4297	ZNF473	25888
TGIF1	7050	KMT2B	9757	ZNF581	51545
THAP1	55145	L3MBTL1	26013	ZNF586	54807
THAP7	80764	LCOR	84458	ZNF606	80095
TWIST1	7291	LHX4	89884	ZNF622	90441
USF1	7391	MAFG	4097	ZNF627	199692
VDR	7421	MECP2	4204	ZNF649	65251
XBP1	7494	MED1	5469	ZNF668	79759
YBX3	8531	MEF2A	4205	ZNF670	93474
YEATS4	8089	MEF2C	4208	ZNF695	57116
ZBTB8OS	339487	MEF2D	4209	ZNF71	58491
ZC3HC1	51530	MEIS2	4212	ZNF764	92595
ZCCHC9	84240	MGA	23269	ZNF77	58492
ZDHHC1	29800	MIER2	54531	ZNF775	285971
ZDHHC12	84885	MNT	4335	ZNF776	284309
ZDHHC24	254359	MNX1	3110	ZNF799	90576
ZDHHC4	55146	MORC2	22880	ZNF90	7643
ZFAND2A	90637	MORC3	23515	ZNF92	168374
ZFAND2B	130617	MTF1	4520	ZNF93	81931
ZFAND6	54469	MTF2	22823	ZNHIT3	9326
ZFPL1	7542	MXD4	10608	ZSCAN16	80345
ZFYVE19	84936	MYB	4602	ZSCAN2	54993
ZMAT5	55954	MYBL1	4603	ZSWIM3	140831
ZNF200	7752	MYCL	4610
ZNF217	7764	MYCN	4613
ZNF226	7769	MYRF	745
ZNF267	10308	MYT1	4661
ZNF330	27309	MYT1L	23040
ZNF385D	79750	MZF1	7593
ZNF410	57862	FOXD4L2	100036519
ZNF436	80818	NCOR1	9611
ZNF468	90333	NEUROD1	4760
ZNF480	147657	NEUROD2	4761
ZNF511	118472	NFAT5	10725
ZNF524	147807	NFIB	4781
ZNF530	348327	NFIX	4784
ZNF546	339327	NFRKB	4798
ZNF557	79230	NFX1	4799
ZNF561	93134	NFYA	4800
ZNF576	79177	NFYB	4801
ZNF578	147660	NKRF	55922
ZNF593	51042	NKX1-1	54729
ZNF600	162966	NKX2-2	4821
ZNF607	84775	NOLC1	9221
ZNF691	51058	NOTCH1	4851
ZNF771	51333	NPAT	4863
ZNF784	147808	NR1D2	9975
ZNF790	388536	NR2C1	7181
ZNF816	125893	NR2C2	7182
ZNF846	162993	NR3C1	2908
ZNHIT1	10467	NR4A1	3164
ZNHIT2	741	NR4A2	4929
ZPR1	8882	NR6A1	2649
		NRF1	4899
		NSD2	7468
		OLIG1	116448
		OLIG2	10215
		ONECUT2	9480
		PATZ1	23598
		PAXBP1	94104
		PBX1	5087
		PBX4	80714
		PCGF2	7703
		PEG3	5178
		PGBD1	84547
		PHF2	5253
		PHF20	51230
		PHF21A	51317
		PKNOX1	5316
		PKNOX2	63876
		POU2F1	5451
		POU3F1	5453
		POU4F1	5457
		POU6F1	5463
		PRDM10	56980
		PRDM15	63977
		PRDM2	7799
		PROX1	5629
		PURA	5813
		RAX2	84839
		RBL2	5934
		RBPJ	3516
		RBSN	64145
		RC3H1	149041
		REL	5966
		RERE	473
		RFX7	64864
		RFXAP	5994
		RHOXF1	158800
		RUNX1T1	862
		RXRA	6256
		SATB1	6304
		SCML2	10389
		SIM2	6493
		SIN3A	25942
		SMAD3	4088
		SMAD7	4092
		SMARCA4	6597
		SNAPC4	6621
		SOX1	6656
		SOX10	6663
		SOX11	6664
		SOX13	9580
		SOX3	6658
		SOX4	6659
		SOX5	6660
		SOX6	55553
		SOX8	30812
		SP4	6671
		SPEN	23013
		SREBF2	6721
		ST18	9705
		TAF4	6874
		TAF5	6877
		TAL1	6886
		TARDBP	23435
		TBX21	30009
		TCF12	6938
		TCF15	6939
		TCF20	6942
		TCF23	150921
		TCF25	22980
		TCF4	6925
		TCF7L1	83439
		TCF7L2	6934
		TEF	7008
		TFAP2A	7020
		TFAP2E	339488
		THOC1	9984
		THRA	7067
		TOP2A	7153
		TOP2B	7155
		TOX2	84969
		TRERF1	55809
		TSC22D2	9819
		TSHZ1	10194
		TULP4	56995
		UBN1	29855
		UBP1	7342
		VEZF1	7716
		YBX2	51087
		ZBED3	84327
		ZBED4	9889
		ZBTB11	27107
		ZBTB12	221527
		ZBTB17	7709
		ZBTB18	10472
		ZBTB20	26137
		ZBTB34	403341
		ZBTB39	9880
		ZBTB4	57659
		ZBTB40	9923
		ZBTB43	23099
		ZBTB44	29068
		ZBTB46	140685
		ZBTB47	92999
		ZBTB5	9925
		ZBTB8A	653121
		ZC3H11A	9877
		ZC3H12B	340554
		ZC3H13	23091
		ZC3H4	23211
		ZC3H6	376940
		ZC3H7A	29066
		ZC4H2	55906
		ZCCHC11	23318
		ZCCHC14	23174
		ZCCHC2	54877
		ZCCHC24	219654
		ZCCHC8	55596
		ZDHHC11	79844
		ZDHHC17	23390
		ZDHHC21	340481
		ZDHHC22	283576
		ZEB1	6935
		ZEB2	9839
		ZFC3H1	196441
		ZFHX3	463
		ZFHX4	79776
		ZFP14	57677
		ZFP37	7539
		ZFP62	643836
		ZFP69	339559
		ZFP69B	65243
		ZFP90	146198
		ZFP91	80829
		ZFPM2	23414
		ZFR2	23217
		ZFYVE16	9765
		ZFYVE26	23503
		ZFYVE9	9372
		ZIC3	7547
		ZIM2	23619
		ZKSCAN1	7586
		ZKSCAN2	342357
		ZKSCAN7	55888
		ZKSCAN8	7745
		ZMAT1	84460
		ZMIZ1	57178
		ZMIZ2	83637
		ZMYM2	7750
		ZMYM3	9203
		ZMYM4	9202
		ZMYM5	9205
		ZMYND11	10771
		ZMYND8	23613
		ZNF10	7556
		ZNF100	163227
		ZNF117	51351
		ZNF121	7675
		ZNF131	7690
		ZNF135	7694
		ZNF141	7700
		ZNF142	7701
		ZNF146	7705
		ZNF148	7707
		ZNF154	7710
		ZNF169	169841
		ZNF182	7569
		ZNF184	7738
		ZNF189	7743
		ZNF202	7753
		ZNF208	7757
		ZNF211	10520
		ZNF221	7638
		ZNF23	7571
		ZNF232	7775
		ZNF233	353355
		ZNF236	7776
		ZNF239	8187
		ZNF248	57209
		ZNF25	219749
		ZNF250	58500
		ZNF251	90987
		ZNF264	9422
		ZNF273	10793
		ZNF275	10838
		ZNF276	92822
		ZNF280B	140883
		ZNF280C	55609
		ZNF280D	54816
		ZNF281	23528
		ZNF286A	57335
		ZNF286B	729288
		ZNF287	57336
		ZNF292	23036
		ZNF30	90075
		ZNF300	91975
		ZNF318	24149
		ZNF324	25799
		ZNF326	284695
		ZNF331	55422
		ZNF334	55713
		ZNF337	26152
		ZNF34	80778
		ZNF354A	6940
		ZNF354C	30832
		ZNF362	149076
		ZNF366	167465
		ZNF37A	7587
		ZNF384	171017
		ZNF397	84307
		ZNF407	55628
		ZNF41	7592
		ZNF417	147687
		ZNF418	147686
		ZNF423	23090
		ZNF43	7594
		ZNF430	80264
		ZNF431	170959
		ZNF44	51710
		ZNF444	55311
		ZNF445	353274
		ZNF449	203523
		ZNF451	26036
		ZNF454	285676
		ZNF462	58499
		ZNF469	84627
		ZNF471	57573
		ZNF48	197407
		ZNF486	90649
		ZNF488	118738
		ZNF492	57615
		ZNF493	284443
		ZNF500	26048
		ZNF507	22847
		ZNF510	22869
		ZNF512	84450
		ZNF512B	57473
		ZNF514	84874
		ZNF518A	9849
		ZNF519	162655
		ZNF529	57711
		ZNF532	55205
		ZNF536	9745
		ZNF540	163255
		ZNF554	115196
		ZNF562	54811
		ZNF566	84924
		ZNF572	137209
		ZNF573	126231
		ZNF577	84765
		ZNF587	84914
		ZNF589	51385
		ZNF592	9640
		ZNF594	84622
		ZNF609	23060
		ZNF611	81856
		ZNF619	285267
		ZNF620	253639
		ZNF621	285268
		ZNF638	27332
		ZNF652	22834
		ZNF660	285349
		ZNF667	63934
		ZNF669	79862
		ZNF676	163223
		ZNF678	339500
		ZNF681	148213
		ZNF682	91120
		ZNF692	55657
		ZNF704	619279
		ZNF708	7562
		ZNF709	163051
		ZNF711	7552
		ZNF716	441234
		ZNF721	170960
		ZNF727	442319
		ZNF737	100129842
		ZNF74	7625
		ZNF740	283337
		ZNF778	197320
		ZNF781	163115
		ZNF782	158431
		ZNF785	146540
		ZNF793	390927
		ZNF804A	91752
		ZNF81	347344
		ZNF821	55565
		ZNF839	55778
		ZNF84	7637
		ZNF841	284371
		ZNF85	7639
		ZNF862	643641
		ZNF91	7644
		ZRANB1	54764
		ZRANB2	9406
		ZRSR2	8233
		ZSCAN23	222696
		ZSCAN29	146050
		ZSCAN30	100101467
		ZSCAN9	7746
		ZSWIM5	57643
		ZSWIM6	57688
		ZXDA	7789
		ZXDC	79364
		ZZEF1	23140

### Sheet: Fig3SupTable-3
Comparing Carro MRs to single cell classifier
	Carro Regulators	Experimentally Validated	Recapitulated in Single Cell Classifier
Mesenchymal Signature	FOSL2	Yes	Yes
	RUNX1	Yes	Yes
	ZNF238
	CEBPD	Yes	Yes
	STAT3	Yes	Yes
	BHLHB2	Yes	Yes
	MYCN
	FOSL1		Yes
	ELF4		Yes
	LZTS1
	CEBPB	Yes	Yes
Proneural Signature	THRA		Yes
	OLIG2		Yes
	HLF		Yes
	ZNF291
	SATB1		Yes
	ZNF217
	MSRB2
	PKNOX2		Yes
	CUTL2		Yes
	MLL		Yes
	SNAPC1		Yes
	MYT1L		Yes
Proliferative Signature	HMGB2		Yes
	CREBL2
	PHTF2
	TCF3		Yes
	PTTG1		Yes
	E2F6
	E2F8		Yes
	SMAD4
	ZNF207		Yes
	KNTC1
	FOXM1		Yes
	E2F1		Yes

### Sheet: Fig7SupTable
Summary of processed GBM samples provided by Mayo Clinic.
Sample ID	Source	Data Type	Verhaak Subtype	Passage	#Cells
G12	PDX	scRNA-Seq	NL	>P10	87
G22	PDX	scRNA-Seq	NL	P6	52
G38	PDX	scRNA-Seq	CL	P1	56
G38	PDX	scRNA-Seq	CL	P6	31
G43	PDX	scRNA-Seq	MES	P15	43
G84	PDX	scRNA-Seq	NL	P3	64
G85	PDX	scRNA-Seq	PN	P6	71
